# Genome-scale metabolic model of the diatom *Thalassiosira pseudonana* highlights the importance of nitrogen and sulfur metabolism in redox balance

**DOI:** 10.1101/2020.10.26.355578

**Authors:** Helena M. van Tol, E. Virginia Armbrust

**Author notes:** Corresponding authors (HV), (EA).

## Abstract

Diatoms are unicellular photosynthetic algae known to secrete organic matter that fuels secondary production in the ocean, though our knowledge of how their physiology impacts the character of dissolved organic matter remains limited. Like all photosynthetic organisms, their use of light for energy and reducing power creates the challenge of avoiding cellular damage. To better understand the interplay between redox balance and organic matter secretion, we reconstructed a genome-scale metabolic model of *Thalassiosira pseudonana* strain CCMP 1335, a model for diatom molecular biology and physiology, with a 60-year history of studies. The model simulates the metabolic activities of 1,432 genes via a network of 2,792 metabolites produced through 6,079 reactions distributed across six subcellular compartments. Growth was simulated under different steady-state light conditions (5-200 μmol photons m^−2^ s^−1^) and in a batch culture progressing from exponential growth to nitrate-limitation and nitrogen-starvation. We used the model to examine the dissipation of reductants generated through light-dependent processes and found that when available, nitrate assimilation is an important means of dissipating reductants in the plastid; under nitrate-limiting conditions, sulfate assimilation plays a similar role. The use of either nitrate or sulfate uptake to balance redox reactions leads to the secretion of distinct organic nitrogen and sulfur compounds. Such compounds can be accessed by bacteria in the surface ocean. The model of the diatom *Thalassiosira pseudonana* provides a mechanistic explanation for the production of ecologically and climatologically relevant compounds that may serve as the basis for intricate, cross-kingdom microbial networks. Diatom metabolism has an important influence on global biogeochemistry; metabolic models of marine microorganisms link genes to ecosystems and may be key to integrating molecular data with models of ocean biogeochemistry.
