## Supplementary material for "Genome-scale metabolic model of the diatom *Thalassiosira pseudonana* highlights the importance of nitrogen and sulfur metabolism in redox balance": S4 Data Set

### Sheet: RNA
			pg/cell	fraction	ME (pg/cell)	LE1 (pg/cell)	LE2 (pg/cell)	ES (pg/cell)	MS (pg/cell)
		ATP	0.224537	0.262129	0.257208	0.204742	0.0980497	0.0780328	0.0740313
		UTP	0.223051	0.260395	0.255506	0.203387	0.0974008	0.0775164	0.0735413
		GTP	0.226143	0.264004	0.259047	0.206207	0.0987509	0.0785908	0.0745607
		CTP	0.182857	0.213472	0.209464	0.166737	0.0798492	0.063548	0.0602892
	Dry weight (pg/cell)		0.856589		46.9312	43.1609	55.0961	62.8972	72.138
	RNA (fraction)				0.0209077	0.0180968	0.00678905	0.00473293	0.00391503

### Sheet: Protein
100 umol photons m-2 s-1 (12:12 L:D)
Brown, et al. (1996). J Phycol 32:64–73.		Logarithmic phase				Stationary phase
		weight (% g)	ME (pg/cell)	LE1 (pg/cell)	weight (% g)	LE2 (pg/cell)	ES (pg/cell)	MS (pg/cell)
Protein	alatrna_c	6.4	0.839769	0.936882	6.6	0.538621	0.452961	0.478096
	argtrna_c	6	0.787284	0.878327	6.2	0.505978	0.425509	0.449121
	asntrna_c	0.45	0.0590463	0.0658745	0.05	0.00408047	0.00343153	0.00362194
	asptrna_c	12.8	1.67954	1.87376	12	0.979312	0.823566	0.869266
	cystrna_c	0.4	0.0524856	0.0585551	0.6	0.0489656	0.0411783	0.0434633
	glntrna_c	0.45	0.0590463	0.0658745	0.05	0.00408047	0.00343153	0.00362194
	glutrna_c	13.3	1.74515	1.94696	13.9	1.13437	0.953964	1.0069
	glytrna_c	6.8	0.892255	0.995437	6.6	0.538621	0.452961	0.478096
	histrna_c	2.2	0.288671	0.322053	1.4	0.114253	0.0960827	0.101414
	iletrna_c	4.6	0.603584	0.673384	4.5	0.367242	0.308837	0.325975
	leutrna_c	7.2	0.94474	1.05399	8.3	0.677357	0.569633	0.601242
	lystrna_c	4.9	0.642948	0.7173	5.5	0.448851	0.377468	0.398414
	mettrna_c	2	0.262428	0.292776	2.3	0.187701	0.15785	0.166609
	phetrna_c	4.7	0.616706	0.688023	5.2	0.424368	0.356879	0.376682
	protrna_c	5.9	0.774162	0.863688	4.9	0.399886	0.33629	0.35495
	sertrna_c	6.2	0.813526	0.907604	5.6	0.457012	0.384331	0.405657
	thrtrna_c	4.7	0.616706	0.688023	4.9	0.399886	0.33629	0.35495
	trptrna_c	2.3	0.301792	0.336692	2	0.163219	0.137261	0.144878
	tyrtrna_c	3.8	0.498613	0.556274	4.4	0.359081	0.301974	0.318731
	valtrna_c	4.9	0.642948	0.7173	5	0.408047	0.343153	0.362194
	Total	100	13.1214	14.6388	100	8.16093	6.86305	7.24388
	Dry weight (pg/cell)		46.9312	43.1609		55.0961	62.8972	72.138
	Protein (fraction)		0.279588	0.339167		0.148122	0.109115	0.100417

### Sheet: Free_amino_acids
	115 umol photons m-2 s-1
	Hockin, et al. (2012). Plant Physiol 158:299–312.	N-replete						N-starved
		uM	Molar mass (g/mol)	g/L	wt %	ME (pg/cell)	LE1 (pg/cell)	uM	g/L	wt %	LE2 (pg/cell)	ES (pg/cell)	MS (pg/cell)
Free amino acids	ala__L_c	44.2857	89.0932	0.00394556	0.0305402	0.00118125	0.00131785	6.82513	0.000608072	0.0141044	0.000245573	0.000206518	0.000217978
	arg__L_c	12.8571	175.209	0.00225269	0.0174367	0.000674427	0.000752419	3.97284	0.000696076	0.0161456	0.000281114	0.000236406	0.000249525
	asn__L_c	nd	132.118					nd
	asp__L_c	91.4286	132.095	0.0120772	0.0934826	0.00361578	0.00403392	31.4721	0.0041573	0.0964293	0.00167894	0.00141193	0.00149028
	cys__L_c	6.28571	121.158	0.000761566	0.00589482	0.000228004	0.00025437	22.6146	0.00273994	0.0635536	0.00110654	0.00093056	0.000982196
	gln__L_c	nd	146.144					nd
	glu__L_c	424.286	146.121	0.0619972	0.479883	0.0185612	0.0207077	144.162	0.0210652	0.488612	0.00850728	0.00715432	0.00755131
	gly_c	18	75.0666	0.0013512	0.0104588	0.000404533	0.000451314	5.70458	0.000428224	0.00993274	0.00017294	0.000145436	0.000153507
	his__L_c	171.429	155.155	0.0265979	0.205879	0.0079631	0.00888397	9.13706	0.00141766	0.0328828	0.000572527	0.000481475	0.000508192
	ile__L_c	3.85714	131.173	0.000505953	0.00391628	0.000151476	0.000168993	10.0849	0.00132286	0.0306841	0.000534245	0.000449281	0.000474211
	leu__L_c	3.14286	131.173	0.000412258	0.00319104	0.000123425	0.000137698	16.5025	0.00216469	0.0502104	0.000874219	0.000735187	0.000775982
	lys__L_c	6	147.196	0.000883173	0.00683611	0.000264411	0.000294989	3.4635	0.000509811	0.0118252	0.00020589	0.000173146	0.000182754
	met__L_c	18.5714	149.211	0.00277107	0.0214492	0.000829625	0.000925564	1.93548	0.000288796	0.00669869	0.000116632	9.8083e-05	0.000103526
	phe__L_c	3	165.189	0.000495567	0.00383589	0.000148367	0.000165524	1.22241	0.000201929	0.00468378	8.15499e-05	6.85806e-05	7.23861e-05
	pro__L_c	46.5714	115.13	0.00536179	0.0415024	0.00160526	0.00179089	18.2343	0.00209932	0.0486942	0.000847821	0.000712987	0.000752551
	ser__L_c	55.7143	105.093	0.00585516	0.0453213	0.00175296	0.00195568	15.2284	0.00160039	0.0371215	0.000646327	0.000543538	0.000573699
	thr__L_c	19.2857	119.119	0.0022973	0.017782	0.000687784	0.00076732	5.19525	0.000618853	0.0143544	0.000249927	0.000210179	0.000221842
	trp__L_c	nd	204.225					nd
	tyr__L_c	2.14286	181.189	0.000388261	0.0030053	0.000116241	0.000129683	3.4635	0.000627546	0.0145561	0.000253437	0.000213132	0.000224958
	val__L_c	10.5714	117.146	0.0012384	0.00958574	0.000370763	0.000413639	21.9015	0.00256568	0.0595116	0.00103616	0.000871376	0.000919729
	Total	937.429		0.129192		0.0386786	0.0431515	321.121	0.0431124		0.0174111	0.0146421	0.0154546
	Dry weight (pg/cell)					46.9312	43.1609				55.0961	62.8972	72.138
	Free amino acid (fraction)					0.000824157	0.000999781				0.000316014	0.000232795	0.000214237
			N-replete	N-starved
		mM amino acids	0.883978	0.294659
		averaged g/mol	137.816	134.256
		g/L amino acids	0.121826	0.0395598
		g/L protein	41.3284	18.5424
		Free amino acids: Protein	0.00294775	0.00213347

### Sheet: Lipids
	123 umol photons m-2 s-1
	Hunter. (2015). Phytoplankton Lipidomics : Lipid Dynamics in Response to Microalgal Stressors. Figure 4.3, 4.4.			N-limited exponential							N-limited intermediate					N-limited stationary
	Head group	FA composition	BiGG metabolite ID	%	amol/cell	Molar mass (g/mol)	g/cell	wt %	ME (pg/cell)	LE1 (pg/cell)	%	amol/cell	g/cell	wt %	LE2 (pg/cell)	%	amol/cell	g/cell	wt %	ES (pg/cell)	MS (pg/cell)							Total amol/cell
	PC	18:4/16:0	pc184n3160_c	4.70057	9.24449	754.029	6.97061e-15	0.00680071	0.0255902	0.0323068	8.26999	27.6782	2.08702e-14	0.0133983	0.114357	6.98816	25.858	1.94977e-14	0.0114218	0.0614551	0.0969945						72h_Exp	120h_Int	196h_Stat		Hunter. (2015). Figure 2.7 B.
		20:5/16:1	pc205n31619Z_c	7.99076	15.8851	778.05	1.23594e-14	0.0120581	0.0453731	0.0572822	6.5807	22.2321	1.72977e-14	0.0111049	0.0947816	3.2144	11.957	9.30312e-15	0.00544981	0.0293227	0.04628					PC	192.856	333.124	370.156		DGDG/DAG	y=1.18x-0.73
		20:5/16:0	pc205n3160_c	5.81707	11.1791	780.066	8.72043e-15	0.00850788	0.032014	0.0404168	9.63539	31.9329	2.49098e-14	0.0159917	0.136491	15.9131	58.8476	4.5905e-14	0.0268914	0.144689	0.228363					PG	204.677	213.599	151.895		MGDG/DAG	y=1.07x-0.25
		20:5/18:4	pc205n3184n3_c	14.1669	27.5606	800.055	2.205e-14	0.0215126	0.080949	0.102196	15.4675	51.7093	4.13703e-14	0.0265591	0.226686	6.65033	24.6172	1.96952e-14	0.0115375	0.0620776	0.0979771					PE	38.3951	50.4995	46.0287
		20:5/18:1	pc205n31819Z_c	3.48076	6.89718	806.103	5.55983e-15	0.00542432	0.020411	0.0257683	4.77052	16.0499	1.29378e-14	0.00830591	0.0708921	8.45108	31.22	2.51665e-14	0.0147427	0.0793229	0.125195					DAG	47.1712	85.6353	130.615
		20:5/20:5	pc205n3_c	11.0098	20.9961	826.093	1.73447e-14	0.0169219	0.063675	0.0803878	14.9144	50.1298	4.14119e-14	0.0265858	0.226914	18.71	69.2132	5.71765e-14	0.0334943	0.180216	0.284435					SQDG	989.105	1518.56	1653.9
		22:6/20:5	pc226n3205n3_c	10.1829	19.9484	852.13	1.69986e-14	0.0165843	0.0624044	0.0787838	7.97091	26.9094	2.29303e-14	0.0147209	0.125645	10.7913	40.0954	3.41665e-14	0.0200149	0.10769	0.169967					MGDG	50.2232	91.3798	139.508
		Total		57.3488	111.711						67.6093	226.642				70.7184	261.808									DGDG	54.9321	100.32	153.395
	PE	36:6 (20:5/16:1)	pe205n31619Z_c	7.24596	2.78246	735.97	2.04781e-15	0.00199789	0.0075178	0.00949101	5.62161	2.69641	1.98448e-15	0.00127401	0.0108738	4.29541	1.94304	1.43002e-15	0.000837714	0.00450732	0.0071139					Total	1577.36	2393.12	2645.5
		36:2 (primary: 18:2/18:0, secondary: 18:1/18:1)	pe182n6180_c	13.7468	3.79293	744.034	2.82207e-15	0.00275328	0.0103602	0.0130795	5.53976	2.1029	1.56463e-15	0.00100447	0.0085733	4.66032	1.60096	1.19117e-15	0.000697791	0.00375446	0.00592567					Accounted for	1335.12	2041.34	2245.39
			pe181_9_c		1.26431	744.034	9.40689e-16	0.000917761	0.00345341	0.00435983		0.700968	5.21544e-16	0.000334823	0.00285777		0.533652	3.97055e-16	0.000232597	0.00125149	0.00197522					%	0.84643	0.853006	0.848756
		38:9 (20:5/18:4)	pe205n3184n3_c	6.40095	2.29478	757.976	1.73939e-15	0.00169699	0.00638554	0.00806156	3.67629	1.79826	1.36304e-15	0.00087505	0.00746868	5.76151	2.67084	2.02443e-15	0.00118592	0.00638085	0.0100709
		40:10 (20:5/20:5)	pe205n3_c	27.8437	10.591	784.013	8.30346e-15	0.00810108	0.0304832	0.0384842	41.548	21.0682	1.65177e-14	0.0106041	0.0905078	45.519	20.9809	1.64493e-14	0.00963609	0.051847	0.0818301
		40:1 (18:1/22:0)	pe1819Z220_c	4.4062	1.63353	802.156	1.31034e-15	0.00127841	0.00481046	0.00607307	6.54158	3.39918	2.72668e-15	0.00175049	0.0149407	6.39638	2.94124	2.35933e-15	0.00138211	0.00743644	0.0117369
		41:6 (19:0/22:6)	not incl				0	0	0	0			0	0	0			0	0	0	0
		42:11 (22:6/20:5)	pe226n3205n3_c	34.8784	13.9635	810.05	1.13111e-14	0.0110354	0.0415249	0.0524239	30.0083	15.1599	1.22803e-14	0.00788376	0.067289	27.3652	12.6113	1.02158e-14	0.00598446	0.0321994	0.0508202
		Total		94.522	36.3225						92.9355	46.9258				93.9977	43.282								Yu et al.
	PG	16:1/14:0	pg1401613E_h	8.04381	16.4632	691.893	1.13908e-14	0.0111131	0.0418172	0.0527929	8.99346	19.276	1.33369e-14	0.00856209	0.0730787	5.84978	8.89406	6.15374e-15	0.00360489	0.0193961	0.0306129					Lipid - Pigment	est. TAG (~14% DW)	est. membrane lipids
		32:2 (16:1/16:1)	pg1619Z1613E_h	9.89694	20.2899	717.93	1.45668e-14	0.0142117	0.0534767	0.0675128	7.89406	17.2219	1.23641e-14	0.00793757	0.0677483	5.32225	8.09852	5.81417e-15	0.00340597	0.0183258	0.0289236				ME	4.70149	0.938623	3.76286
		16:1/16:0	pg1601613E_h	34.0788	70.5043	719.946	5.07593e-14	0.0495221	0.186345	0.235255	32.6491	69.7053	5.01841e-14	0.0322174	0.274981	35.0681	53.3001	3.83732e-14	0.0224792	0.120949	0.190894				LE1	5.61373	0.863219	4.75051
		34:4 (primary: 18:4/16:0, secondary: 18:3/16:1)	pg184n3160_h	9.64215	14.3127	741.952	1.06194e-14	0.0103605	0.0389852	0.0492177	10.1644	16.1632	1.19923e-14	0.00769891	0.0657113	11.3802	12.9524	9.61007e-15	0.00562963	0.0302902	0.047807				LE2	9.63707	1.10192	8.53515
			pg183n61613E_h		4.77091	741.952	3.53978e-15	0.00345351	0.0129951	0.0164059		5.38775	3.99745e-15	0.0025663	0.0219038		4.31747	3.20336e-15	0.00187654	0.0100967	0.0159357				ES	14.1861	8.80561	5.3805
		34:3 (primary: 18:2/16:1, secondary: 18:3/16:0)	pg182n61613E_h	4.85717	7.44834	743.967	5.54133e-15	0.00540626	0.020343	0.0256825	5.57773	8.67586	6.45456e-15	0.00414373	0.0353674	6.5379	7.37222	5.4847e-15	0.00321296	0.0172873	0.0272846				MS	18.5914	10.0993	8.49204
			pg183n6160_h		2.48278	743.967	1.84711e-15	0.00180209	0.00678101	0.00856083		2.89195	2.15152e-15	0.00138124	0.0117891		2.45741	1.82823e-15	0.00107099	0.00576245	0.00909486
		20:5/16:1	pg205n31613E_h	22.6497	46.6486	765.973	3.57316e-14	0.0348607	0.131176	0.165606	23.5404	50.6244	3.87769e-14	0.0248942	0.212476	22.8129	34.7503	2.66178e-14	0.0155928	0.0838972	0.132415
		20:5/16:0	pg205n3160_h	8.62919	17.2081	767.989	1.32156e-14	0.0128935	0.0485164	0.0612506	9.18137	19.4521	1.4939e-14	0.00959062	0.0818573	9.16403	13.8939	1.06704e-14	0.00625077	0.0336322	0.0530818
		Total		97.7977	200.129						98.0005	209.398				96.1352	146.036
	DAG	20:1	not incl				0	0	0	0			0	0	0			0	0	0	0
		28:0 (14:0/14:0)	12dgr140_c	6.77509	3.06036	512.805	1.56937e-15	0.00153111	0.00576138	0.00727357	2.57546	2.18582	1.1209e-15	0.0007196	0.00614189	2.87517	3.75469	1.92543e-15	0.00112792	0.0060688	0.00957838
		16:1/14:0	12dgr1619Z140_c	12.0154	5.77984	538.842	3.11442e-15	0.00303851	0.0114335	0.0144345	19.7368	16.8973	9.10498e-15	0.00584527	0.0498902	19.2724	25.1488	1.35512e-14	0.00793837	0.0427124	0.067413
		16:2/16:0	12dgr160162n4_c	13.0713	6.3593	564.88	3.59224e-15	0.00350468	0.0131877	0.016649	13.0198	11.1698	6.30961e-15	0.00405068	0.0345731	12.5232	16.3667	9.24522e-15	0.00541589	0.0291402	0.045992
		16:1/16:0	12dgr1619Z160_c	18.9947	9.07944	566.896	5.1471e-15	0.00502164	0.0188958	0.0238553	29.5564	25.4934	1.44521e-14	0.00927804	0.0791894	37.7992	49.3737	2.79897e-14	0.0163965	0.0882214	0.13924
		34:1 (primary: 18:1/16:0, secondary: 18:0/16:1)	12dgr1819Z160_c	9.20421	3.05892	594.949	1.8199e-15	0.00177554	0.00668113	0.00843473	4.14659	2.69063	1.60079e-15	0.00102768	0.00877141	3.78497	3.71183	2.20835e-15	0.00129366	0.00696053	0.0109858
			12dgr1801619Z_c		1.01964	594.949	6.06634e-16	0.000591848	0.00222704	0.00281158		0.896877	5.33596e-16	0.000342561	0.0029238		1.23728	7.36115e-16	0.00043122	0.00232018	0.00366194
		42:11 (22:6/20:5)	12dgr226n3205n3_c	6.27106	3.01331	687.003	2.07016e-15	0.0020197	0.00759985	0.00959459	2.97868	1.87088	1.2853e-15	0.000825141	0.0070427	3.95601	5.17019	3.55193e-15	0.00208074	0.0111954	0.0176697
		44:9	not incl				0	0	0	0		0.623625	0	0	0			0	0	0	0
		Total		66.3318	31.3708						72.0137	61.8284				80.211	104.763
	SQDG	14:0/14:0	sqdg140_h	29.5814	294.261	738.002	2.17165e-13	0.211872	0.797245	1.0065	45.7625	696.78	5.14225e-13	0.330125	2.81766	56.6769	936.107	6.90849e-13	0.404703	2.1775	3.43675
		16:1/14:0	sqdg1401619Z_h	13.2613	130.083	764.039	9.93883e-14	0.0969659	0.364869	0.460637	7.88971	119.324	9.11684e-14	0.0585288	0.499552	4.22413	69.61	5.31847e-14	0.0311559	0.167634	0.264577
		16:0/14:0	sqdg140160_h	11.734	118.14	766.055	9.05013e-14	0.0882955	0.332244	0.419448	7.91475	119.235	9.13407e-14	0.0586394	0.500496	5.14511	85.0961	6.51883e-14	0.0381876	0.205468	0.324291
		18:4/14:0	sqdg184n3140_h	6.48776	63.1243	786.044	4.96185e-14	0.0484091	0.182157	0.229968	5.40363	81.6906	6.42124e-14	0.0412234	0.351848	3.15387	52.3788	4.11721e-14	0.0241188	0.129771	0.204818
		32:1 (16:1/16:0)	sqdg1619Z160_h	11.2619	111.501	792.092	8.83188e-14	0.0861662	0.324232	0.409333	9.09056	137.671	1.09048e-13	0.0700075	0.597524	6.46747	106.098	8.40395e-14	0.0492308	0.264886	0.41807
		34:0 (18:0/16:0)	sqdg180160_h	8.2304	81.9491	822.161	6.73754e-14	0.0657332	0.247345	0.312266	5.93597	91.0768	7.48798e-14	0.0480717	0.410299	4.47323	74.4089	6.11761e-14	0.0358373	0.192822	0.304332
		18:3/18:3	sqdg183n6_c	5.91845	57.2941	838.119	4.80193e-14	0.0468489	0.176286	0.222556	4.41817	66.2475	5.55233e-14	0.0356451	0.304236	4.94887	82.3766	6.90414e-14	0.0404448	0.217613	0.343459
		Total		86.4752	856.351						86.4153	1312.03				85.0895	1406.08
	MGDG	L16:1	not incl				0	0	0	0			0	0	0			0	0	0	0
		16:1/14:0	mgdg1401619Z_h	20.1811	10.1356	700.983	7.10488e-15	0.00693171	0.0260831	0.0329291	25.9885	23.7482	1.66471e-14	0.0106872	0.0912167	25.3607	35.3802	2.48009e-14	0.0145285	0.0781705	0.123376
		16:3/16:3	mgdg163n4_h	14.5582	7.31159	718.957	5.25672e-15	0.00512859	0.0192982	0.0243634	11.1742	10.2109	7.34122e-15	0.00471295	0.0402258	6.85102	9.55771	6.87158e-15	0.00402541	0.0216587	0.0341839
		16:1/16:1	mgdg161_h	22.907	11.5047	727.02	8.36412e-15	0.00816025	0.0307059	0.0387653	13.5782	12.4077	9.02064e-15	0.00579112	0.049428	10.4942	14.6402	1.06437e-14	0.00623514	0.0335482	0.0529491
		16:1/16:0	mgdg1619Z160_h	30.5732	15.3548	729.036	1.11942e-14	0.0109214	0.0410957	0.0518821	41.4069	37.8376	2.75849e-14	0.0177091	0.15115	50.4969	70.4471	5.13585e-14	0.0300861	0.161878	0.255492
		Total		88.2195	44.3067						92.1477	84.2044				93.2028	130.025
	DGDG	30:1 (16:1/14:0)	dgdg1401619Z_h	27.397	15.0497	863.124	1.29898e-14	0.0126732	0.0476874	0.0602039	18.592	18.6515	1.60985e-14	0.010335	0.0882109	17.1225	26.2651	2.26701e-14	0.0132802	0.0714543	0.112776
		32:2 (primary: 16:1/16:1, secondary: 16:2/16:0)	dgdg161_h	8.47692	3.49241	889.161	3.10532e-15	0.00302963	0.0114001	0.0143923	20.0292	15.0699	1.33996e-14	0.00860234	0.0734222	15.2616	17.5579	1.56118e-14	0.00914548	0.0492073	0.0776638
			dgdg160162n4_h		1.16414	889.161	1.03511e-15	0.00100988	0.00380003	0.00479742		5.02331	4.46653e-15	0.00286745	0.0244741		5.85264	5.20394e-15	0.00304849	0.0164024	0.0258879
		16:1/16:0	dgdg1619Z160_h	31.2537	17.1683	891.177	1.53e-14	0.0149271	0.0561686	0.0709112	27.3614	27.4489	2.44618e-14	0.0157041	0.134037	24.7353	37.9428	3.38138e-14	0.0198083	0.106578	0.168213
		32:0 (16:0/16:0)	dgdg160_h	10.8843	5.97895	893.193	5.34036e-15	0.00521019	0.0196052	0.024751	22.6707	22.7432	2.0314e-14	0.0130413	0.111309	31.4643	48.2647	4.31097e-14	0.0252539	0.135878	0.214457
		36:7 (20:5/16:2)	dgdg205n3162n4_h	21.9881	12.0785	935.188	1.12957e-14	0.0110204	0.0414682	0.0523524	11.3466	11.3829	1.06451e-14	0.00683402	0.0583293	11.4163	17.5121	1.63771e-14	0.00959378	0.0516193	0.0814708
		Total		100	54.9321						100	100.32				100	153.395
		Dry weight (pg/cell)							46.9312	43.1609					55.0961					62.8972	72.138
		Lipid (fraction)							0.0801784	0.110065					0.154914					0.0855443	0.117719

### Sheet: TAGS
	1000 umol photons m-2 s-1
	Yu, et al. (2009). J Appl Phycol 21:669–681. Figure 4b			N-limited exponential						N-limited transition				N-limited stationary
	Head group	FA composition	BiGG metabolite ID	Relative abundance (%)	Molar mass (g/mol)	Weight ratio	wt %	ME (pg/cell)	LE1 (pg/cell)	Relative abundance (%)	Weight ratio	wt %	LE2 (pg/cell)	Relative abundance (%)	Weight ratio	wt %	ES (pg/cell)	MS (pg/cell)
	TAG	(44:1) 14:0/14:0/16:1	tag1401401619Z_c	0	749.198	0	0	0	0	0.774379	580.163	0.00701382	0.00772868	0.83174	623.138	0.00742396	0.0653725	0.074977
		(46:1) 14:0/16:0/16:1	tag1401619Z160_c	6.45315	777.251	5015.72	0.0605035	0.0567899	0.0522277	4.33078	3366.11	0.0406942	0.0448419	4.93308	3834.24	0.0456805	0.402245	0.461342
		(46:2) 14:0/16:1/16:1	tag1401619Z1619Z_c	4.04398	775.235	3135.03	0.0378172	0.0354961	0.0326445	2.49522	1934.38	0.0233855	0.025769	2.3805	1845.45	0.0219863	0.193603	0.222047
		(46:3) 14:0/16:0/16:3	tag160140163n4_c	0	773.219	0	0	0	0	0.587954	454.618	0.00549605	0.00605622	0.731358	565.5	0.00673727	0.0593258	0.0680419
		(46:3) 14:0/16:1/16:2	tag1401619Z162n4_c	0	773.219	0	0	0	0	0.587954	454.618	0.00549605	0.00605622	0.731358	565.5	0.00673727	0.0593258	0.0680419
		(46:4) 14:0/16:1/16:3	tag1619Z163n4140_c	0	771.204	0	0	0	0	0.760038	586.144	0.00708613	0.00780836	0.84608	652.5	0.00777378	0.0684528	0.0785099
		(46:4) 14:0/14:0/18:4	tag140140184n3_c	0	771.204	0	0	0	0	0.760038	586.144	0.00708613	0.00780836	0.84608	652.5	0.00777378	0.0684528	0.0785099
		(48:1) 16:0/16:0/16:1	tag1619Z160160_c	13.7094	805.304	11040.2	0.133175	0.125002	0.11496	6.79732	5473.91	0.0661763	0.0729212	8.57553	6905.91	0.0822758	0.724489	0.83093
		(48:2) 16:0/16:1/16:1	tag1601619Z1619Z_c	14.369	803.288	11542.5	0.139234	0.130688	0.120189	6.62524	5321.98	0.0643395	0.0708971	6.45315	5183.74	0.0617583	0.543819	0.623717
		(48:3) 16:1/16:1/16:1	tag1619Z1619Z1619Z_c	1.83556	801.273	1470.79	0.0177418	0.0166528	0.015315	1.19503	957.544	0.0115761	0.012756	1.18547	949.883	0.0113168	0.0996509	0.114292
		(48:3) 16:0/16:0/16:3	tag160160163n4_c	1.83556	801.273	1470.79	0.0177418	0.0166528	0.015315	1.19503	957.544	0.0115761	0.012756	1.18547	949.883	0.0113168	0.0996509	0.114292
		(48:3) 16:0/16:1/16:2	tag1601619Z162n4_c	1.83556	801.273	1470.79	0.0177418	0.0166528	0.015315	1.19503	957.544	0.0115761	0.012756	1.18547	949.883	0.0113168	0.0996509	0.114292
		(48:4) 16:0/16:1/16:3	tag1601619Z163n4_c	2.42352	799.257	1937.01	0.0233657	0.0219316	0.0201697	3.44168	2750.79	0.0332554	0.0366448	3.64245	2911.25	0.0346842	0.305415	0.350286
		(48:4) 14:0/16:0/18:4	tag160140184n3_c	2.42352	799.257	1937.01	0.0233657	0.0219316	0.0201697	3.44168	2750.79	0.0332554	0.0366448	3.64245	2911.25	0.0346842	0.305415	0.350286
		(48:5) 16:1/16:1/16:3	tag1619Z163n41619Z_c	0	797.241	0	0	0	0	1.80688	1440.52	0.017415	0.01919	1.46272	1166.14	0.0138932	0.122338	0.140311
		(48:5) 14:0/16:1/18:4	tag1401619Z184n3_c	0	797.241	0	0	0	0	1.80688	1440.52	0.017415	0.01919	1.46272	1166.14	0.0138932	0.122338	0.140311
		(48:6) 14:0/16:3/18:3	tag183n6140163n4_c	0	795.225	0	0	0	0	0.803059	638.613	0.00772044	0.00850733	0	0	0	0	0
		(50:3) 16:1/16:1/18:1	tag1619Z1619Z1819Z_c	0	829.326	0	0	0	0	0.358509	297.32	0.00359442	0.00396078	0.473231	392.463	0.00467574	0.0411727	0.0472218
		(50:3) 16:0/16:0/18:3	tag160160183n6_c	0	829.326	0	0	0	0	0.358509	297.32	0.00359442	0.00396078	0.473231	392.463	0.00467574	0.0411727	0.0472218
		(50:4) 16:0/16:0/18:4	tag160160184n3_c	4.84704	827.31	4010	0.0483717	0.0454028	0.0417554	6.6826	5528.58	0.0668372	0.0736494	6.73996	5576.04	0.066432	0.584974	0.670918
		(50:5) 16:0/16:1/18:4	tag1601619Z184n3_c	3.413	825.294	2816.73	0.0339775	0.0318921	0.0293301	3.69981	3053.43	0.0369141	0.0406765	3.1262	2580.03	0.030738	0.270667	0.310433
		(50:5) 14:0/16:0/20:5	tag140205n3160_c	3.413	825.294	2816.73	0.0339775	0.0318921	0.0293301	3.69981	3053.43	0.0369141	0.0406765	3.1262	2580.03	0.030738	0.270667	0.310433
		(50:6) 14:0/16:1/20:5	tag140205n31619Z_c	3.81453	823.278	3140.42	0.0378821	0.0355571	0.0327006	4.41683	3636.28	0.0439604	0.0484409	2.93977	2420.25	0.0288344	0.253905	0.291208
		(50:7) 20:5/16:2/14:0	tag140205n3162n4_c	1.86424	821.262	1531.03	0.0184685	0.017335	0.0159424	1.40535	1154.16	0.0139531	0.0153753	1.7782	1460.37	0.0173986	0.153205	0.175714
		(50:8) 14:0/16:3/20:5	tag140205n3163n4_c	2.17973	819.246	1785.74	0.0215409	0.0202188	0.0185945	1.57744	1292.31	0.0156232	0.0172156	1.37667	1127.83	0.0134368	0.118319	0.135703
		(52:5) 16:0/16:0/20:5	tag160205n3160_c	3.49904	853.347	2985.9	0.0360182	0.0338075	0.0310916	5.10516	4356.48	0.0526672	0.0580351	5.07648	4332	0.0516107	0.454464	0.521233
		(52:6) 16:1/16:0/20:5	tag1619Z160205n3_c	7.47132	851.331	6360.57	0.076726	0.0720168	0.0662313	7.88719	6714.61	0.0811756	0.0894492	7.80115	6641.36	0.0791241	0.696735	0.799099
		(52:7) 16:1/16:1/20:5	tag1619Z205n31619Z_c	4.61759	849.315	3921.79	0.0473076	0.044404	0.0408368	4.3021	3653.84	0.0441727	0.0486749	3.64245	3093.59	0.0368565	0.324544	0.372225
		(52:8) 16:0/16:3/20:5	tag160205n3163n4_c	0.989484	847.299	838.389	0.0101133	0.00949257	0.00872998	1.14723	972.045	0.0117514	0.0129492	1.21893	1032.8	0.0123046	0.108349	0.124268
		(52:8) 16:0/18:4/18:4	tag160184n3184n3_c	0.989484	847.299	838.389	0.0101133	0.00949257	0.00872998	1.14723	972.045	0.0117514	0.0129492	1.21893	1032.8	0.0123046	0.108349	0.124268
		(52:9) 16:1/16:3/20:5	tag1619Z205n3163n4_c	0	845.284	0	0	0	0	2.06501	1745.52	0.0211023	0.0232531	2.23709	1890.98	0.0225288	0.19838	0.227526
		(54:6) 16:0/18:1/20:5	tag1601819Z205n3_c	0	879.384	0	0	0	0	0.717017	630.534	0.00762277	0.0083997	0.860421	756.641	0.00901449	0.0793781	0.0910402
		(54:7) 16:0/16:1/22:6	tag1601619Z226n3_c	0	877.369	0	0	0	0	0.717017	629.088	0.0076053	0.00838045	0.803059	704.579	0.00839424	0.0739164	0.0847761
		(54:8) 16:0/18:3/20:5	tag160205n3183n6_c	2.78203	875.353	2435.25	0.0293759	0.0275729	0.0253578	0.83174	728.066	0.00880187	0.00969898	0.803059	702.96	0.00837495	0.0737465	0.0845813
		(54:9) 16:0/18:4/20:5	tag160205n3184n3_c	3.81453	873.337	3331.37	0.0401855	0.0377191	0.0346889	4.44551	3882.42	0.0469362	0.05172	4.99044	4358.33	0.0519245	0.457227	0.524402
		(54:10) 16:1/18:4/20:5	tag1619Z205n3184n3_c	3.24092	871.321	2823.88	0.0340638	0.0319731	0.0294045	3.15488	2748.91	0.0332326	0.0366198	2.86807	2499.01	0.0297728	0.262167	0.300685
		(56:10) 16:0/20:5/20:5	tag160205n3205n3_c	2.17973	899.374	1960.39	0.0236478	0.0221963	0.0204132	3.38432	3043.77	0.0367973	0.0405478	4.13002	3714.43	0.0442531	0.389676	0.446926
		(56:11) 16:1/20:5/20:5	tag1619Z205n3205n3_c	1.86424	897.358	1672.9	0.0201797	0.0189412	0.0174195	2.35182	2110.42	0.0255137	0.0281141	2.40918	2161.9	0.0257565	0.226801	0.260123
		(58:11) 16:0/20:5/22:6	tag160205n3226n3_c	0.659656	925.411	610.453	0.00736375	0.00691178	0.00635653	1.0325	955.492	0.0115513	0.0127287	1.95029	1804.82	0.0215023	0.189341	0.217159
		(58:12) 16:1/20:5/22:6	tag1619Z205n3226n3_c	0	923.395	0	0	0	0	0.659656	609.123	0.00736393	0.00811448	0.917782	847.476	0.0100967	0.0889075	0.10197
		Total		100.569		82899.8				99.7514	82717.1			101.056	83936
			Dry weight (pg/cell)					46.9312	43.1609				55.0961				62.8972	72.138
			TAG (fraction)					0.02	0.02				0.02				0.14	0.14

### Sheet: Pigments
		Shang. (2011). Thesis.
		83 umol photons m-2 s-1
		ug pigm/mg POC	Molar mass (g/mol)	g/cell	ug/mg C	pg C cell-1			ME (pg/cell)		LE1 (pg/cell)		LE2 (pg/cell)		ES (pg/cell)		MS (pg/cell)
Pigments	Chl a	15.1164	892.481	2.1409e-13	27.1	7.9	Chlorophylls	0.83698	0.79258	1.05857	1.00241	0.415504	0.394063	0.275013	0.257492	0.224564	0.207488
	Chl c1	0.362069	609.934	5.1279e-15	0.649102			0.0444007	0.0197336	0.0561556	0.0249581	0.0214416	0.00952959	0.0175211	0.00778715	0.0170765	0.00758957
	Chl c2	0.452586	607.918	6.40988e-15	0.811377				0.0246671		0.0311976		0.011912		0.00973393		0.00948696
	Fucoxanthin	5.43103	658.906	7.69186e-14	9.73653		Carotenoids	0.378865	0.277218	0.479168	0.350611	0.237443	0.173739	0.260388	0.190528	0.263391	0.192725
	Diadinoxanthin	1.53879	582.855	2.17936e-14	2.75868				0.0785452		0.0993398		0.049226		0.0539829		0.0546054
	Diatoxanthin	0.271552	566.856	3.84593e-15	0.486826				0.0138609		0.0175305		0.00868693		0.0095264		0.00963625
	Carotene	0.181034	536.873	2.56395e-15	0.324551				0.00924061		0.011687		0.00579129		0.00635093		0.00642416
	Total	23.3534		3.3075e-13	41.8671			1.21585	1.21585	1.53774	1.53774	0.652947	0.652947	0.535402	0.535402	0.487955	0.487955

### Sheet: Biomass
	85 umol photons m-2 s-1, N-replete mid exponential		85 umol photons m-2 s-1, N-limited late exponential		85 umol photons m-2 s-1, N-starved late exponential		85 umol photons m-2 s-1, N-starved early stationary		85 umol photons m-2 s-1, N-starved mid stationary
	pg/cell	Fraction	pg/cell	Fraction	pg/cell	Fraction	pg/cell	Fraction	pg/cell	Fraction
DNA	0.142794	0.00304263	0.172433	0.00399512	0.240896	0.00437228	0.318544	0.00506451	0.325309	0.00450953
RNA	0.981224	0.0209077	0.781074	0.0180968	0.374051	0.00678905	0.297688	0.00473293	0.282422	0.00391503
Protein	13.1214	0.279588	14.6388	0.339167	8.16093	0.148122	6.86305	0.109115	7.24388	0.100417
Free amino acids	0.0386786	0.000824157	0.0431515	0.000999781	0.0174111	0.000316014	0.0146421	0.000232795	0.0154546	0.000214237
Chrysolaminarin	5.55718	0.118411	3.73757	0.086596	22.3442	0.40555	22.7895	0.362329	23.5126	0.325939
Polysaccharides	0.292483	0.00623218	0.196714	0.00455769	1.17601	0.0213447	1.19945	0.01907	1.23751	0.0171547
EPS	0.983294	0.0209518	2.00493	0.0464523	4.04819	0.073475	8.13471	0.129333	11.1996	0.155253
Pigments	1.21585	0.025907	1.53774	0.035628	0.652947	0.0118511	0.535402	0.00851233	0.487955	0.00676419
Osmolytes	0.560787	0.0119491	0.560787	0.0129929	0.560787	0.0101783	0.560787	0.00891593	0.560787	0.00777381
Chitin	0.928439	0.019783	0.640405	0.0148376	0.35237	0.00639556	0.35237	0.00560232	0.35237	0.00488467
Membrane lipids	3.76286	0.0801784	4.75051	0.110065	8.53515	0.154914	5.3805	0.0855443	8.49204	0.117719
TAGs	0.938623	0.02	0.863219	0.02	1.10192	0.02	8.80561	0.14	10.0993	0.14
Vitamins	0.0387989	0.000826719	0.0387989	0.000898935	0.0387989	0.000704203	0.0387989	0.000616862	0.0387989	0.000537842
Frustule	17.6403	0.375877	12.1677	0.281914	6.69504	0.121516	6.69504	0.106444	6.69504	0.0928087
Polyphosphate	0.728414	0.0155209	1.02716	0.0237985	0.79741	0.0144731	0.91112	0.0144859	1.59491	0.0221092
Sum	46.9312						62.8972
Total	46.9312	1	43.1609	1	55.0961	1	62.8972	1	72.138	1
Ash free dry weight	29.2908	0.624123	30.9933	0.718086	48.4011	0.878484	56.2022	0.893556	65.443	0.907191
Ash	17.6403		12.1677		6.69504		6.69504		6.69504

### Sheet: EPS
	Urbani, et al. (2005). Sci. Tot. Env. 353:300-6.			P+ day 7
			Molar mass (g/mol)	Proportions (molar)	Weight ratio	wt %	ME (pg/cell)	LE1 (pg/cell)	LE2 (pg/cell)	ES (pg/cell)	MS (pg/cell)
	EPS	Galactose	162.141	0.857143	138.978	0.00858926	0.00844577	0.0172208	0.0347709	0.0698712	0.0961964
		Glucose	162.141	89.7143	14546.3	0.899009	0.883991	1.80245	3.63936	7.31318	10.0686
		Mannose	162.141	2	324.281	0.0200416	0.0197068	0.0401819	0.0811322	0.163033	0.224458
		Xylose	132.115	2.85714	377.47	0.0233289	0.0229391	0.0467726	0.0944396	0.189774	0.261274
		Rhamnose	146.141	0.857143	125.264	0.00774171	0.00761238	0.0155215	0.0313399	0.0629766	0.0867041
		Fucose	146.141	4.57143	668.074	0.0412891	0.0405993	0.0827816	0.167146	0.335875	0.462422
		Ribose	132.115	0	0	0	0	0	0	0	0
		Total		100.857	16180.4
	Other reactants	Proton	1.00794	100.857
		UDP	401.137	94.2857
		GDP	440.177	6.57143
		ADP	424.177	0
		EPS (pg/cell)					0.983294	2.00493	4.04819	8.13471	11.1996

### Sheet: Data
	Sample ID	RNA	DNA	Protein	Chl a	Chl c2	Total Chlorophylls	Total Carotenoids	Total Pigments	Carbohydrate	Total Lipid	Lipid - Pigment	Lipid P	Estimated Phospholipid	Estimate P Storage	Dry Wt
	160405_Tp_A	0.906964	0.135624	12.6915	0.760456	0.0419774	0.802434	0.358664	1.1611	5.56667	5.33193	4.17084	0.0255173	0.593426	0.75675	43.7172
	160405_Tp_B	1.03904	0.147376	13.1365	0.810988	0.0448092	0.855797	0.398675	1.25447	7.05861	6.21719	4.96272	0.0374126	0.870062	0.723801	47.7248
	160405_Tp_C	0.997673	0.145382	13.5362	0.806295	0.0464156	0.852711	0.379257	1.23197	7.8736	6.20288	4.97091	0.0262733	0.611007	0.704692	49.3515
	160406_Tp_A	0.678681	0.151473	13.6929	0.961784	0.0530908	1.01488	0.453619	1.46849	5.77702	6.29781	4.82932	0.0268654	0.624777	1.00792
	160406_Tp_B	0.877502	0.185689	14.3235	1.02569	0.0566722	1.08237	0.504223	1.58659	5.60021			0.0314398	0.731159	1.02691
	160406_Tp_C	0.787039	0.180137	15.8999	1.01976	0.0587039	1.07846	0.479663	1.55813	6.44039	7.95626	6.39813	0.0360142	0.83754	1.04666
	160407_Tp_A
	160407_Tp_B
	160407_Tp_C
	160408_Tp_A	0.36441	0.225174	8.95135	0.38475	0.0213879	0.406138	0.229942	0.63608	30.8474	11.3424	10.7063	0.024658	0.573442	0.848829
	160408_Tp_B	0.375785	0.24924	7.57081	0.416541	0.0224189	0.43896	0.254325	0.693284	30.7791	9.56863	8.87534	0.025	0.581395	0.755444
	160408_Tp_C	0.381956	0.248275	7.96064	0.380898	0.020518	0.401416	0.228062	0.629478	21.0788	9.95903	9.32956	0.0275088	0.639739	0.787955
	160410_Tp_A
	160410_Tp_B
	160410_Tp_C
	160412_Tp_A	0.251838	0.281494	6.34312	0.211746	0.0137407	0.225487	0.208171	0.433657	31.3652	13.9478	13.5141	0.0262959	0.611532	0.835088	65.7832
	160412_Tp_B	0.333208	0.340912	7.75038	0.333533	0.0233545	0.356887	0.342469	0.699356	30.1754	15.661	14.9616	0.0425043	0.988473	0.998098	60.8736
	160412_Tp_C	0.308017	0.333225	6.49565	0.227198	0.015468	0.242666	0.230525	0.473191	34.8304	14.5558	14.0826	0.0373859	0.869441	0.900173	62.0348
	160415_Tp_A	0.238966	0.298755	6.46756	0.197868	0.0162359	0.214104	0.242605	0.456708	36.4103	17.3936	16.9369	0.0261581	0.608329	1.41907
	160415_Tp_B	0.305732	0.336585	8.37597	0.220418	0.0186102	0.239029	0.286695	0.525723	34.6312	22.3297	21.804	0.0426026	0.990758	1.84966
	160415_Tp_C	0.30257	0.340586	6.88811	0.204177	0.0163835	0.220561	0.260873	0.481433	36.8076	17.5146	17.0332	0.0526937	1.22544	1.51601
